# Single-molecule m^6^A profiling reveals position-dependent mRNA regulation and non-canonical roles for Ythdf2 in early embryogenesis

**DOI:** 10.64898/2026.07.03.736379

**Authors:** Sarah A. Alshawi, Anna Delgado-Tejedor, Srihari Madhavan, Laia Llovera, Rebeca Medina, Cassandra Kontur, Eva Maria Novoa, Jean-Denis Beaudoin

## Abstract

The maternal-to-zygotic transition (MZT) requires coordinated clearance and deadenylation of maternally deposited mRNAs, yet the underlying molecular mechanisms remain poorly understood. N6-methyladenosine (m^6^A) has emerged as a key regulator of maternal mRNA fate, but prior studies have relied on population-averaged short-read methods that cannot resolve modification state, poly(A) tail length, or isoform identity on the same molecule. Here, we employ nanopore direct RNA sequencing on zebrafish embryos across MZT to resolve the interplay between m^6^A deposition, mRNA clearance, and poly(A) tail length dynamics at single-molecule resolution. We find that 78% of expressed maternal genes harbor m^6^A-modified isoforms, significantly exceeding prior bulk estimates. Within-isoform comparisons demonstrate that m^6^A promotes mRNA decay, with CDS m^6^A contributing more to maternal mRNA clearance than 3’-UTR m^6^A. The positional context of m^6^A alone is sufficient to determine the temporal regulation of poly(A) tail lengths. CDS m^6^A constitutively suppresses tail length throughout MZT, while 3′-UTR m^6^A acquires shortening activity only after zygotic genome activation (ZGA). Transcriptomic analysis of *ythdf2* knockout embryos reveals two unrecognized roles. Ythdf2 stabilizes m^6^A-marked maternal transcripts to set stoichiometry at MZT onset, and is also responsible for maintaining global poly(A) tail homeostasis prior to ZGA through an m^6^A-independent mechanism. Together, these findings define the single-molecule logic by which m^6^A modifications shape transcript fate during vertebrate MZT.
