## Supplementary Table S1 for "Single-molecule m^6^A profiling reveals position-dependent mRNA regulation and non-canonical roles for Ythdf2 in early embryogenesis"

### Sheet: Table S1 - ZF pA sequencing sta
	Supp. Table S1. Names of samples sequenced, their sequencing details and database information, and raw read count.
	Genotype_treatment	SampleName	ONT device	Material	Genotype	hpf	Rep	Barcode	Barcode model	Library type	Raw reads	ENA Accession	ENA Project	Notes
	WT_untreated	WT_2hpf_Rep1	PromethION	polyA	WT	2	rep1	NA	NA	dRNA	7325845	ERR15675075	PRJEB98645
		WT_2hpf_Rep2	PromethION	polyA	WT	2	rep2	NA	NA	dRNA	7168586	ERR15756718	PRJEB98645
		WT_4hpf_Rep1	PromethION	polyA	WT	4	rep1	NA	NA	dRNA	4331689	ERR15826593	PRJEB98645
		WT_4hpf_Rep2	PromethION	polyA	WT	4	rep2	NA	NA	dRNA	3289777	ERR15826594	PRJEB98645
		WT_6hpf_Rep1	PromethION	polyA	WT	6	rep1	NA	NA	dRNA	2013035	ERR15826813	PRJEB98645	Merged for the analysis as WT 6hpf Rep1
		WT_6hpf_Rep2	PromethION	polyA	WT	6	rep2	NA	NA	dRNA	1385621	ERR15834021	PRJEB98645
		WT_6hpf_Rep3	PromethION	polyA	WT	6	rep3	NA	NA	dRNA	2701784	ERR15834022	PRJEB98645	Renamed in analysis as WT 6hpf Rep2
	WT_aAM_430LNA	aAM_6hpf_rep1	PromethION	polyA	aAM	6	rep1	3	b04_RNA002	dRNA	582485	ERR15875770	PRJEB98645
		aAM_6hpf_rep2	PromethION	polyA	aAM	6	rep2	4	b04_RNA002	dRNA	426653	ERR15875771	PRJEB98645
		430LNA_6hpf_rep1	PromethION	polyA	430LNA	6	rep1	3	b04_RNA002	dRNA	708169	ERR15957393	PRJEB98645
		430LNA_6hpf_rep2	PromethION	polyA	430LNA	6	rep2	4	b04_RNA002	dRNA	245850	ERR15957394	PRJEB98645	Merged for the analysis as 430LNA 6hpf Rep2
		430LNA_6hpf_rep3	PromethION	polyA	430LNA	6	rep3	NA	NA	dRNA	657296	ERR15957395	PRJEB98645
	ythdf2_KO	WT-matched_2hpf_Rep1	MinION	polyA	WT bkgd matched	2	rep1	1	b04_RNA002	dRNA	271937	ERR16048830	PRJEB98645
		WT-matched_2hpf_Rep2	MinION	polyA	WT bkgd matched	2	rep2	2	b04_RNA002	dRNA	268533	ERR16048831	PRJEB98645
		WT-matched_6hpf_Rep1	MinION	polyA	WT bkgd matched	6	rep1	3	b04_RNA002	dRNA	184685	ERR16048832	PRJEB98645
		WT-matched_6hpf_Rep2	MinION	polyA	WT bkgd matched	6	rep2	4	b04_RNA002	dRNA	186681	ERR16048833	PRJEB98645
		ythdf2KO_2hpf_rep1	MinION	polyA	ythdf2KO	2	rep1	1	b04_RNA002	dRNA	524486	ERR16048003	PRJEB98645
		ythdf2KO_2hpf_rep2	MinION	polyA	ythdf2KO	2	rep2	2	b04_RNA002	dRNA	461118	ERR16048004	PRJEB98645
		ythdf2KO_6hpf_rep1	MinION	polyA	ythdf2KO	6	rep1	3	b04_RNA002	dRNA	390964	ERR16048005	PRJEB98645
		ythdf2KO_6hpf_rep2	MinION	polyA	ythdf2KO	6	rep2	4	b04_RNA002	dRNA	374651	ERR16048006	PRJEB98645
